# Assessing the impact of whole genome duplication on gene expression and regulation during arachnid development

**DOI:** 10.1101/2024.12.18.628675

**Authors:** Madeleine E. Aase-Remedios, Daniel J. Leite, Ralf Janssen, Alistair P. McGregor

**Affiliations:** Department of Biosciences, Durham University, Durham, DH1 3LE, UK; Department of Earth Sciences, Uppsala University, 752 36, Uppsala, Sweden

**Keywords:** whole genome duplication, evolution, arachnids, spiders, gene regulation

## Abstract

Whole genome duplication (WGD) generates new genetic material that can contribute to the evolution of the regulation of developmental processes and phenotypic diversification. A WGD occurred in an ancestor of arachnopulmonates (spiders, scorpions, and their relatives), which provides an important independent comparison to WGDs in other animal lineages like those in vertebrates and horseshoe crabs. After WGD, arachnopulmonates retained many duplicated copies (ohnologues) of developmental genes including clusters of homeobox genes, many of which have been inferred to have undergone subfunctionalisation. However, there has been little systematic analysis of gene regulatory sequences and comparison of the expression of ohnologues versus their single-copy orthologues between arachnids. Here we compare the regions of accessible chromatin and gene expression of ohnologues and single-copy genes during three embryonic stages between an arachnopulmonate arachnid, the spider *Parasteatoda tepidariorum*, and a non-arachnopulmonate arachnid, the harvestman *Phalangium opilio*. We found that the expression of each spider ohnologue was lower than their single-copy orthologues in the harvestman providing evidence for subfunctionalisation. However, this was not reflected in a reduction in peaks of accessible chromatin because both spider ohnologues and single-copy genes had more peaks than the harvestman genes. We also found peaks of open chromatin that increased in the late stage associated with activation of genes expressed later during embryogenesis in both species. Taken together, our study provides the first genome-wide comparison of gene regulatory sequences and gene expression in arachnids and thus provides new insights into the impact of the arachnopulmonate WGD.

**Significance statement:** The comparison of independent WGD events is essential to understanding their evolutionary outcomes. Here we examine gene expression and chromatin accessibility during the development of two arachnids, one of which underwent an ancient WGD. Our data provide the first direct comparison of the regulation of ohnologues and single-copy genes in arachnids.
