## Supplementary File 1 for "Assessing the impact of whole genome duplication on gene expression and regulation during arachnid development"

### Sheet: Sheet1
Species	Gene name	Orthology	Family	Class	Chromosome	Position	Orientation	Homeodomain	Gene model ID
D. melanogaster	Drgx	SC	Drgx	PRD	2L	3678267	fwd	QRRNRTTFTLQQLEELETAFAQTHYPDVFTREDLAMKINLTEARVQVWFQNRRAKWRKAE	FBgn0085369
D. melanogaster	Ptx1	SC	Pitx	PRD	3R	30912754	fwd	QRRQRTHFTSQQLQELEHTFSRNRYPDMSTREEIAMWTNLTEARVRVWFKNRRAKWRKRE	FBgn0020912
T. castaneum	Drgx	SC	Drgx	PRD	LG8	10733221	rev	QRRNRTTFTLQQLEELESAFAQTHYPDVFTREDLAMKINLTEARVQVWFQNRRAKWRKAE	TC005600
T. castaneum	Pitx	SC	Pitx	PRD	LG2	11152852	fwd	QRRQRTHFTSQQLQELEATFARNRYPDMSTREEIAMWTNLTEARVRVWFKNRRAKWRKRE	TC032174
S. maritima	Dmbx	SC	Dmbx	PRD	Scaffold_5	6479533	rev	QRRSRTAFTHQQLAALERTFSKAQYPDVVTRERLALCTNLPEARIQVWFKNRRAKFRKKM
S. maritima	Drgx	SC	Drgx	PRD	Scaffold_17	62772	fwd	QRRNRTTFTLQQLEELENAFAQTHYPDVFTREDLAMKINLTEARVQVWFQNRRAKWRKSE
S. maritima	Pitx	SC	Pitx	PRD	Scaffold_5	7515041	rev	KRRQRTHFTSQQLQELEATFARNRYPDMSTREEIAMWTNLTEARVRVWFKNRRAKWRKRE
I. scapularis	Dmbx	SC	Dmbx	PRD	NW_024609868.1	161351972	fwd	QRRSRTAFTHQQLSALESGFAQSPYPDVVSRENLAHRTGLPEARIQV	none
I. scapularis	Drgx	SC	Drgx	PRD	NW_024609868.1	761330	fwd	QRRNRTTFTVQQLEELEKAFAQTHYPDVFTREDLAMKINLTEARVQVWFQNRRAKWRKAE	XP_029822142.3
I. scapularis	Pitx	SC	Pitx	PRD	NW_024609868.1	162179173	rev	QRRQRTHFTSQQLQELEATFARNRYPDMSTREEIAMWTNLTEARVRVWFKNRRAKWRKRE	none
P. opilio	Dmbx	SC	Dmbx	PRD	ptg000082l_1	4912608	fwd	QRRSRTAFTHQQLDALEKTFAKTQYPDVVTRERLALCTALPEARIQVWFKNRRAKYRKVA	g15642.t1
P. opilio	Drgx	SC	Drgx	PRD	ptg000082l_1	4115896	rev	–––––––––––QLEELEKAFAQTHYPDVFTREDLAMKINLTEARVQVWFQNRRAKWRKAE	g15583.t1
P. opilio	Pitx	SC	Pitx	PRD	ptg000082l_1	4942746	fwd	QRRQRTHFTSQQLQELEATFSRNRYPDMSTREEIAMWTNLTEARVRVWFKNRRAKYRKVA	g15643.t1
D. silvatica	Drgx-B	O	Drgx	PRD	QLNU02015270.1	96979717	fwd	QRRNRTTFTVQQLEELEKAFAQTHYPDVFTREDLAMKISLTEARVQVWFQNRRAKWRKAE	DSIL_00020959-RA
D. silvatica	Pitx-B	O	Pitx	PRD	QLNU02003225.1	30214376	rev	QRRQRTHFSSHQLQELEATFARNRYPDMSAREEIALWTNLTEARVRVWFKNRRAKWRKRE	DSIL_00030482-RA
D. silvatica	Pitx-A	O	Pitx	PRD	QLNU02014176.1	103208259	rev	QRRQRTHFTSQQLQELEATFARNRYPDMSTREEIAMWTNLTEARVRVWFQNRRAKWRRQE	DSIL_00058744-RA
D. plantarius	Dmbx-B	SC	Dmbx	PRD	OU015490.1	77677183	rev	HRRNRTAFSQQQLAALEQTFAKTQYPDLENRENLARKTGLPEPKIQVWFKNRRAKWRKRE
D. plantarius	Drgx-A	O	Drgx	PRD	OU015492.1	82462849	fwd	QRRNRTTFSVQQLEELEKAFAQTHYPDVFTREDLAMKINLTEARVQVWFQNRRAKWRKAE
D. plantarius	Drgx-B	O	Drgx	PRD	OU015499.1	169194335	fwd	QRRNRTTFTVQQLEELEKAFAQTHYPDVFTREDLAMKINLTEARVQVWFQNRRAKWRKAE
D. plantarius	Pitx-A	O	Pitx	PRD	OU015490.1	78189089	rev	–RRQRTHFTSQQLQELEATFARNRYPDMSTREEIAMWTNLTEARVR
D. plantarius	Pitx-B	O	Pitx	PRD	OU015496.1	139513163	rev	–RRQRTHFTSQQLQELEATFSRNRYPDMSTREEIAMWTNLTEARVRVWFKNRRAKWRKRE
L. elegans	Dmbx-A	SC	Dmbx	PRD	Hic_chr_6	49096513	fwd	HRRNRTAFSQQQLAALEQTFSKTQYPDLENRENLSRKTGLPEPKIQ	none
L. elegans	Drgx-B	O	Drgx	PRD	Hic_chr_6	78239840	rev	–––––––––––QLEELEKAFAQTHYPDVFTREDLAMKINLTEARVQVWFQNRRAKWRKAE	none
L. elegans	Drgx-A	O	Drgx	PRD	Hic_chr_12	79737898	rev	QRRNRTTFSVQQLEELEKAFAQTHYPDVFTREDLAMKINLTEARVQVWFQNRRAKWRKAE	cds.evm.model.Hic_chr_12.737
L. elegans	Pitx-B	O	Pitx	PRD	Hic_chr_6	48776457	fwd	QRRQRTHFTSQQLQELEATFARNRYPDMSTREEIAMWTNLTEARVRVWFKNRRAKWRKRE	none
L. elegans	Pitx-A	O	Pitx	PRD	Hic_chr_12	57376274	rev	QRRQRTHFTSQQLQELEATFARNRYPDMSTREEIAMWTNLTEARVRVWFKNRRAKWRKRE	cds.evm.model.Hic_chr_12.501
P. tepidariorum	Dmbx	SC	Dmbx	PRD	Chr_6	48279504	fwd	HRRNRTAFSQQQLAALEQTFAKTQYPDLENRENLVRKTGLPEPKIQV	g23103	none	NCBI ID
P. tepidariorum	Drgx-B	O	Drgx	PRD	Chr_6	54573431	fwd	QRRNRTTFTVQQLEELEKAFAQTHYPDVFTREDLAMKINLTEARVQVWFQNRRAKWRKAE	g23254	LOC107449984	NCBI ID
P. tepidariorum	Drgx-A	O	Drgx	PRD	Chr_3	77934678	fwd	QRRNRTTFSVQQLEELEKAFAQTHYPDVFTREDLAMKINLTEARVQVWFQNRRAKWRKAE	g5902	LOC107451767	NCBI ID
P. tepidariorum	Pitx-A	O	Pitx	PRD	Chr_3	37091518	fwd	QRRQRTHFTSQQLQELEATFARNRYPDMSTREEIAMWTNLTEARVRVWFKNRRAKWRKRE	g5048	LOC107438306	NCBI ID
P. tepidariorum	Pitx-B	O	Pitx	PRD	Chr_6	48638885	rev	QRRQRTHFTSQQLQELEATFARNRYPDMSTREEIAMWTNLTEARVRVWFKNRRAKWRKRE	g23108	LOC107439506	NCBI ID
H. graminicola	Dmbx-A	SC	Dmbx	PRD	CM043121.1	18879842	rev	HRRNRTAFSQQQLAALEQTFSKTQYPDLENRENLSRKTGLPEPKIQVWFKNRRAKQRKLQ	evm.TU.CTG_228.27
H. graminicola	Drgx-A	O	Drgx	PRD	CM043113.1	3850049	fwd	QRRNRTTFSVQQLEELEKAFAQTHYPDVFTREDLAMKINLTEARVQVWFQNRRAKWRKAE	evm.TU.CTG_1000.41
H. graminicola	Drgx-B	O	Drgx	PRD	CM043121.1	25614320	fwd	––––––––––––LEELEKAFAQTHYPDVFTREDLAMKINLTEARVQVWFQNRRAKWRKAE	evm.TU.CTG_283.29
H. graminicola	Pitx-B	O	Pitx	PRD	CM043121.1	19112976	rev	QRRQRTHFTSQQLQELEATFARNRYPDMSTREEIAMWTNLTEARVRVWFKNRRAKWRKRE	none
H. graminicola	Pitx-A-1	O	Pitx	PRD	CM043113.1	58595168	rev	QRRQRTHFTSQQLQELEATFARNRYPDMSTREEIAMWTNLTEARVRVWFKNRRAKWRKRE	evm.TU.CTG_280.1
H. graminicola	Pitx-A-2	RT	Pitx	PRD	CM043113.1	58688784	rev	QRRQRTHFTSQQLQELEATFARNRYPDMSTREEIAMWTNLTEARVRVWFKNRRAKWRKRE	evm.TU.CTG_1588.1
A. bruennichi	Dmbx-A	SC	Dmbx	PRD	OX387445.1	103520352	fwd	HRRNRTAFSQQQLAALEQTFAKTQYPDLENRESLSRKTGLPEPKIQVWFKNRRAKQRKLQ	g9339.t1
A. bruennichi	Drgx-A	O	Drgx	PRD	OX387439.1	12401190	rev	––––––––––––LEELEKAFAQTHYPDVFTREDLAMKINLTEARVQVWFQNRRAKWRKAE	g23141.t1
A. bruennichi	Drgx-B	O	Drgx	PRD	OX387445.1	80543877	fwd	QRRNRTTFTVQQLEELEKAFAQTHYPDVFTREDLAMKINLTEARVQVWFQNRRAKWRKAE	g8879.t1
A. bruennichi	Pitx-A	O	Pitx	PRD	OX387445.1	103205125	fwd	QRRQRTHFTSQQLQELEATFARNRYPDMSTREEIAMWTNLTEARVRVWFKNRRAKWRKRE	g9336.t1
A. bruennichi	Pitx-B	O	Pitx	PRD	OX387439.1	106473691	rev	QRRQRTHFTSQQLQELEATFSRNRYPDMSTREEIAMWTNLTEARVRVWFKNRRAKWRKRE	g21900.t1
T. antipodiana	Dmbx-A	SC	Dmbx	PRD	Tant_Chr008	17701667	fwd	HRRNRTAFSQQQLAALEQTFAKTQYPDLENRESLSRKTGLPEPKIQVWFKNRRAKQRKLQ	Trichonephila_antipodiana_00012692-RA
T. antipodiana	Drgx-B	O	Drgx	PRD	Tant_Chr007	164570815	rev	–––––––––––QLEELEKAFAQTHYPDVFTREDLAMKINLTEARVQ	none
T. antipodiana	Drgx-A	O	Drgx	PRD	Tant_Chr002	172596259	rev	QRRNRTTFSVQQLEELEKAFAQTHYPDVFTREDLAMKINLTEARVQVWFQNRRAKWRKAE	Trichonephila_antipodiana_00001357-RA
T. antipodiana	Pitx-A	O	Pitx	PRD	Tant_Chr008	17253228	rev	QRRQRTHFTSQQLQELEATFARNRYPDMSTREEIAMWTNLTEARVRVWFKNRRAKWRKRE	Trichonephila_antipodiana_00012689-RA
T. antipodiana	Pitx-B	O	Pitx	PRD	Tant_Chr002	59021187	rev	QRRQRTHFTSQQLQELEATFSRNRYPDMSTREEIAMWTNLTEARVRVWFKNRRAKWRKRE	none
T. clavata	Dmbx-A	SC	Dmbx	PRD	Chr10	161432487	fwd	HRRNRTAFSQQQLAALEQTFAKTQYPDLENRESLSRKTGLPEPKIQVWFKNRRAKQRKLQ	Tc10G282280.1
T. clavata	Drgx-A	O	Drgx	PRD	Chr5	6293259	rev	–––––––––––QLEELEKAFAQTHYPDVFTREDLAMKINLTEARVQV	none
T. clavata	Drgx-B	O	Drgx	PRD	Chr10	188715072	fwd	–––––––––––QLEELEKAFAQTHYPDVFTREDLAMKINLTEARVQVWFQNRRAKWRKAE	none
T. clavata	Pitx-B	O	Pitx	PRD	Chr5	154357942	rev	QRRQRTHFTSQQLQELEATFSRNRYPDMSTREEIAMWTNLTEARVRVWFKNRRAKWRKRE	Tc05G261540.1
T. clavata	Pitx-A	O	Pitx	PRD	Chr10	160987274	fwd	QRRQRTHFTSQQLQELEATFARNRYPDMSTREEIAMWTNLTEARVRVWFKNRRAKWRKRE	none
