## Supplementary File 2 for "Assessing the impact of whole genome duplication on gene expression and regulation during arachnid development"

### Sheet: Sheet1
Gene	Family	Bilaterian family	Class	Contig	Position	Orientation	Gene model	Homeodomain sequence
Abox	Abox	Abox	ANTP	ptg000024l_1	514761	fwd	g6482.t1	–––––––––––––––––––IQIDKYLSVSKRMELSAALNLTEVQIKTWFQNRR
Barhl-3	Barhl	Barhl	ANTP	ptg000031l_1	5515691	rev	g3813.t1	MWKRRIYFKINRLQTLEKSFERQKYLSVQDRMELAAKLNLTDTQVKTWYQNRR
Barhl-1	Barhl	Barhl	ANTP	ptg000031l_1	5641017	rev	g3816.t1	QRKARTAFTDHQLQTLEKSFERQKYLSVQDRMELAAKLNLTDTQVKTWYQNRR
Barhl-2	Barhl	Barhl	ANTP	ptg000031l_1	5772949	rev	g3824.t1	PRKPRTAFTDDQLKELEKSFETQKYLSVQERLELAAKLDLSDTQVKTWYQNRR
Bari	Bari	Bari	ANTP	ptg000002l_1	3138273	fwd	g14312.t1	PRRRRTAFTQTQLTFLERRFRCQKYLSVADRGAVAESLSLTETQVKTWYQNRR
Barx	Barx	Barx	ANTP	ptg000070l_1	8059123	fwd	g17354.t1	VRRNRTVFTELQLMGLERRFDSQKYLSTPDRAELARALGLTQLQVKTWYQNRRMKWKKQV
Bsx	Bsx	Bsx	ANTP	ptg000070l_1	15244460	fwd	g17823.t1	RRKARTVFSDHQLHGLEKRFESQRYLSTPERLELATNLSLSETQVKTWFQNRRMKHKKQM
Cdx	Cdx	Cdx	ANTP	ptg000031l_1	14087375	rev	g4400.t1	KDKYRVVYTDMQRLELEKEFHYSRYITIRRKGELASVLGLSERQVKIWFQNRRAKERKQ
Dbx	Dbx	Dbx	ANTP	ptg000113l_1	8992734	fwd	g21965.t1	GMMRRAVFSDAQRQGLEKRFQVQKYISKPDRKKLAEKLGLKDSQVKIWFQNRRMKWRNSK
Dlx	Dlx	Dlx	ANTP	ptg000082l_1	9860654	fwd	g15952.t1	MRKPRTIYSSLQLQQLNRRFQRTQYLALPERAELAASLGLTQTQVKIWFQNRRSKYKKML
Emx1	Emx1	Emx	ANTP	ptg000113l_1	1542649	rev	g21492.t1	PKRIRTAFSPSQLLKLEHAFEKNHYVVGAERKQLAQSLSLTETQVKVWFQNRRTKHKRQK
Emx2	Emx2	Emx	ANTP	ptg000113l_1	1415270	rev	g21490.t1	PKRIRTAFSPSQLLKLEHAFEKNHYVVGAERKQLAQSLSLTETQVKVWFQNRRTKHKRQK
En	En	En	ANTP	ptg000082l_1	12602235	rev	g16199.t1	EKRPRTAFTAEQLARLKQEFQENRYLTEKRRQDLAKDLKLNESQIKIWFQNKRAKIKKAS
Evx	Evx	Evx	ANTP	ptg000024l_1	8405979	fwd	g7042.t1	IRRYRTAFSREQLIRLEKEFCRENYVSRPRRCELAAALNLPESTIKVWFQNRRMKDKRQR
Gbx	Gbx	Gbx	ANTP	ptg000528l_1	45549	fwd	g13273.t1	SRRRRTAFTSEQLLELEKEFHSKKYLSLTERSQIAHALKLSEVQVKIWFQNRRAKWKRVK
Gsx-2	Gsx	Gsx	ANTP	ptg000031l_1	4962740	fwd	g3797.t1	NKRARTAFTSTQLLELEREFNSNMYLSRLRRIEIATYLKLSEKQVKIWFQNRRVKHKKES
Gsx-1	Gsx	Gsx	ANTP	ptg000070l_1	6445911	rev	g17267.t1	TKRIRTAFTSSQLLELEREFAANMYLSRLRRIEIANYLGLSEKQVKIWFQNRRVKYKKEV
Hhex	Hhex	Hhex	ANTP	ptg000048l_1	686437	rev	g26976.t1	RKGGQIRFTTNQTGELEKTFRIHKYLSPSERRKLSHSLRLSERQVKTWFQNRRAKWRRLK
Hlx	Hlx	Hlx	ANTP	ptg000113l_1	8825571	fwd	g21956.t1	RSWSRAVFSNLQRKGLEKRFNIQKYITKPDRRQLAATLGLTDAQVKVWFQNRRMKWRHSK
lab	lab	Hox1	ANTP	ptg000024l_1	7667834	fwd	g6956.t1	PGSGRTNFTTKQLTELEKEFHFNKYLTRARRIEIATALQLNETQVKIWFQNRRMKQKKRM
pb	pb	Hox2	ANTP	ptg000024l_1	7575003	fwd	g6953.t1	PRRLRTAYTNTQLLELEKEFHFNKYLCRPRRIEIAASLDLTERQVKVWFQNRRMKHKRQS
Hox3	Hox3	Hox3	ANTP	ptg000024l_1	7490872	fwd	g6952.t1	VKRPRTAYTNNQLVELEKEFHFNRYLCRPRRVELAAQLSLSERQIKVWFQNRRMKYKKDS
Dfd	Dfd	Hox4	ANTP	ptg000024l_1	7319468	fwd	g6947.t1	PKRQRTAYTRHQILELEKEFHFNRYLTRRRRIEIAHALCLSERQIKIWFQNRRMKWKKDN
Scr	Scr	Hox5	ANTP	ptg000024l_1	7253409	fwd	g6946.t1	TKRQRTSYTRYQTLELEKEFHFNRYLTRRRRIEIAHALCLSERQIKIWFQNRRMKWKKEH
abd-A	abd-A	Hox6-8	ANTP	ptg000024l_1	6873949	fwd	g6939.t1	RRRGRQTYTRFQTLELEKEFHFKQYLTRRRRIEIAHALCLTERQIKIWFQNRRMKHKKEM
Antp	Antp	Hox6-8	ANTP	ptg000024l_1	7038893	fwd	g6944.t1	RKRGRQTYTRYQTLELEKEFHFNRYLTRRRRIEIAHALCLTERQIKIWFQNRRMKWKKEN
ftz	ftz	Hox6-8	ANTP	ptg000024l_1	7232886	fwd	g6945.t1	QKRTRQTYTRIQTLELEKEFHFNRYLTRRRRIEIAHSLGLTERQIKIWFQNRRMKAKKET
Ubx	Ubx	Hox6-8	ANTP	ptg000024l_1	6926649	fwd	g6941.t1	RRRGRQTYTRYQTLELEKEFHTNHYLTRRRRIEMAHALCLTERQIKIWFQNRRMKLKKEI
Abd-B	Abd-B	Hox9-15	ANTP	ptg000024l_1	6830671	fwd	g6938.t1	VRKKRKPYSKFQTLELEKEFLYNAYVSKQKRWELARNLNLTERQVKIWFQNRRMKSKKNS
Lbx	Lbx	Lbx	ANTP	ptg000003l_1	12642182	rev	g12032.t1	KRKSRTAFTNHQIFELEKRFLYQKYLSPADRDEIAQSLGLTNAQVITWFQNRRAKLKRDM
Meox	Meox	Meox	ANTP	ptg000042l_1	3522187	rev	g28640.t1	PRKERTAFTKSQLQELEQEFTHHNYLTRLRRYEIAVSLDLTERQVKVWFQNRRMKWKRTK
Mnx	Mnx	Mnx	ANTP	ptg000082l_1	9740286	fwd	g15949.t1	TRRPRTAFTSQQLLELENQFRLNKYLSRPKRFEVATNLMLTETQVKIWFQNRRMKWKRSK
Msx1	Msx1	Msx	ANTP	ptg000113l_1	1885449	fwd	g21515.t1	NRKPRTPFTTQQLLALERKFRTKQYLSIAERAEFSSSLNLTETQVKIWFQNRRAKEKRLK
Msx2	Msx2	Msx	ANTP	ptg000014l_1	3851610	fwd	g1555.t1	NRKPRTPFTTQQLLALERKFRAKQYLSIAERAEFSSSLNLTETQVKIWFQNRRAKEKRLK
Nedx	Nedx	Nedx	ANTP	ptg000082l_1	9957465	fwd	g15953.t1	RKRPRTAFTTSQIKALESEFEKNKYLSVSKRTQLSKTLKLTETQIKIWFQNRRTKWKRKY
NK1	NK1	NK1	ANTP	ptg000113l_1	4918483	fwd	g21728.t1	PRRARTAFTYEQLVALENKFKTTRYLSVCERLNLALSLRLTETQVKIWFQNRRTKWKKQN
NK2.1	NK2.1	NK2.1	ANTP	ptg000003l_1	10692405	fwd	g11892.t1	RRKRRVLFTQAQVYELERRFKQQKYLSAPEREHLASLIHLTPTQVKIWFQNHRYKCKRQA
NK2.2	NK2.2	NK2.2	ANTP	ptg000105l_1	9559833	rev	g12893.t1	KRKRRVLFSKQQTFELEKRFRLQRYLSAPEREFLASQIHLTPTQVKIWFQNHRYKTKRAR
NK3	NK3	NK3	ANTP	ptg000113l_1	4467803	fwd	g21708.t1	KKRSRAAFSHAQVFELERRFSHQRYLSGPERADLARSLKLTETQVKIWFQNRRYKTKRRQ
NK4	NK4	NK4	ANTP	ptg000003l_1	11481355	rev	g11957.t1	RRKPRVLFSQAQVYELERRFKQQRYLSAPEREQLATVLKLTSTQVKIWFQNRRYKCKRQR
NK5	NK5	NK5	ANTP	ptg000113l_1	4840370	rev	g21726.t1	KKKTRTVFTRSQVFQLESTFDMKRYLSSSERAGLAASLHLTETQVKIWFQNRRNKWKRQL
NK6	NK6	NK6	ANTP	ptg000048l_1	5013851	fwd	g27329.t1	KKHTRPTFSGHQIYVLEKTFEQTKYLAGPERAKLAYALGMTESQVKVWFQNRRTKWRKKH
NK7	NK7	NK7	ANTP	ptg000003l_1	12855704	fwd	g12036.t1	KKKARTTFTGRQIFELEKQFEIKKYLSSSERADMAKLLNVTETQVKIWFQNRRTKWKKQD
Noto	Noto	Noto	ANTP	ptg000003l_1	7718115	fwd	g11660.t1	SKRVRTIFTPEQLERLEREFERQQYMVGPERLYLASALQLSEAQVKVWFQNRRIKWRKQH
Ro	Ro	Ro	ANTP	ptg000031l_1	7117310	rev	g3938.t2	QRRQRTTFTSEQTLRLEMEYHRNEYISRPRRFELAESLDLTETQIKIWFQNRRAKDKRIE
Tlx	Tlx	Tlx	ANTP	ptg000113l_1	4536433	fwd	g21710.t1	RKKPRTSFTRMQICELEKRFHKQKYLASAERAALAKQLKMTDAQVKTWFQNRRTKWR
Vax	Vax	Vax	ANTP	ptg000003l_1	7874544	rev	g11672.t1	PKRSRTSFNQWQLDALEREFLRCHGYVVGKDRTNLSKSLGLTETQVKVWFQNRRTKFKKDA
Cers	Cers	Cers	CERS	ptg000011l_1	5261018	fwd	g2096.t1	GLKSTKLKRAPDNGVLEKAFRANGRIGYKQIQGLAKQLDWSERKVERWIRQRNQQEKPTT
CmpHD1	CmpHD1	Cmp	CUT	ptg000002l_1	2232343	rev	g14266.t1	–RTRIRTSFDPELELPKLQQWFNQNQHPSRVQIQQYVKELNSLESRRGRKPLDINNVVYWFKNARAAHKRQE
CmpHD2	CmpHD2	Cmp	CUT	ptg000002l_1	2232342	rev	g14266.t1	–RKRNRTFIDPVTEVPRLESWFSVNTHPSHSQIVRYTQDLNNMPYRSKFPKLEPKNIQFWFKNRRAKCKRLN
Cux	Cux	Cux	CUT	ptg000024l_1	3164058	fwd	g6629.t1	AKKPRVLFSEEQKEALRLAFSMDPYPSTATIEFLATELNLSVRTITNWFHNHRMRLKQHI
Onecut	Onecut	Onecut	CUT	ptg000011l_1	1892466	rev	g1899.t1	PKKPRLVFTDLQRRTLQAIFKETKRPSKEMQITISQQLGLELSTVGNFFMNARRRSQDKWQ
SatB	SatB	SatB	CUT	ptg000002l_1	2227852	rev	g14265.t1	KPQDGRLTFHAVHELPKLKEWFKESSNPLIKTLEMYVEEINSGHIRQQDRPKITIGTLKNWWKNERQRTKRQ
Hmbox	Hmbox	Hmbox	HNF	ptg000002l_1	1124413	fwd	g14195.t1	KRERFTFKAAHLAILERYYEKDPYPDNDTREKIMEECNKAVSKDRLVLNEKEKLTPAVVSNWFNNRRKEAKKL
Isl	Isl	Isl	LIM	ptg000344l_1	2727006	rev	g14087.t1	PTRVRTVLNEKQLHTLRTCYAANPRPDALMKEQLVEMTGLSPRVIRVWFQNKRCKDKKKS
Lhx1/5	Lhx1/5	Lhx1/5	LIM	ptg000024l_1	6523072	fwd	g6896.t1	RRGPRTTIKAKQLETLKAAFAATPKPTRHIREQLAQETGLNMRVIQVWFQNRRSKERRMK
Lhx2/9-1	Lhx2/9-1	Lhx2/9	LIM	ptg000031l_1	15188555	rev	g4490.t1	CKRMRTSFKHQQLRAMKEHFAANHNPDAKELKQLAQKTGLSKRVLQV
Lhx2/9-2	Lhx2/9-2	Lhx2/9	LIM	ptg000031l_1	15146813	rev	g4489.t1	TKRMRTSFKHHQLRTMKSYFSINQNPDAKDLKQLAQKTGLSKRVLQVWFQNARAKWRRNN
Lhx3/4	Lhx3/4	Lhx3/4	LIM	ptg000352l_1	3830133	rev	g27653.t1	TKRPRTTITAKQLETLKSAYNNSPKPARHVREQLSQDTGLDMRVVQVWFQNRRAKEKRLK
Lhx6/8	Lhx6/8	Lhx6/8	LIM	ptg000079l_1	5948219	fwd	g22583.t1	TKRVRTTFTEEQLQVLQANFNLDSNPDGQDLERIAQITGLSKRVTQVWFQNSRARQKKYL
Lmx	Lmx	Lmx	LIM	ptg000031l_1	12168893	fwd	g4244.t1	PKRPRTILTTAQRRAFKASFEISQKPCRKVRESLAKETGLSVRIVQVWFQNQRAKVLKKI
Pou2-1	Pou2	Pou2	POU	ptg000070l_1	6659999	fwd	g17274.t1	RRKKRTSIETSVRVALEKAFVQNPKPTSEEITMLADSLSMEKEVVRVWFCNRRQKEKRIN
Pou2-2	Pou2	Pou2	POU	ptg000070l_1	6659999	fwd	g17274.t1	RRKKRTSIETSVRVALEKAFVQNPKPTSEEITMLADSLSMEKEVVRVWFCNRRQKEKRIN
Pou3	Pou3	Pou3	POU	ptg000014l_1	2131196	rev	g1449.t1	KRKKRTSIEVSVKGALETHFHKQPKPSAQEIASLADSLQLEKEVVRVWFCNRRQKEKRMT
Pou4	Pou4	Pou4	POU	ptg000031l_1	9649859	fwd	g4092.t1	KKRKRTSIAAPEKRSLEAYFAVQPRPSGEKIAAIAEKLDLKKNVVRVWFCNQRQKQKRMKG
Pou6	Pou6	Pou6	POU	ptg000011l_1	711167	fwd	g1798.t1	KRKRRTSFTPAALEVLNIFFEK–––––GSEMTDLAEKLNYDREVVRVWFCNKRQALKNTI
Arx1	Arx1	Arx	PRD	ptg000045l_1	5776493	fwd	g10716.t1	QRRYRTTFTSFQLEELEKAFSRTHYPDVFTREELAMRVDLTEARVQVWFQNRRAKWRKQE
Arx2	Arx2	Arx	PRD	ptg000070l_1	7176121	fwd	g17307.t1	QRRYRTTFSVQQLDELEKAFQKTHYPDVFYREELASKIDLSEARVQVWFQNRRAKFRKGE
CG11294	CG11294	CG11294	PRD	ptg000048l_1	7211660	rev	g27488.t1	QRRNRTTFTPQQLNELEAVFQRTHYPDVFLREDVARKINLSEARVQV
Dmbx	Dmbx	Dmbx	PRD	ptg000082l_1	4912608	fwd	g15642.t1	QRRSRTAFTHQQLDALEKTFAKTQYPDVVTRERLALCTALPEARIQVWFKNRRAKYRKVA
Drgx	Drgx	Drgx	PRD	ptg000082l_1	4115896	rev	g15583.t1	–––––––––––QLEELEKAFAQTHYPDVFTREDLAMKINLTEARVQVWFQNRRAKWRKAE
Gsc	Gsc	Gsc	PRD	ptg000003l_1	3847495	rev	g11373.t1	KRRHRTIFSEEQLEQLEAAFERTQYPDILLREELAMRVDLREERVEVWFKNRRAKQRKQQ
Hbn	Hbn	Hbn	PRD	ptg000024l_1	6670882	rev	g6914.t1	IRRSRTTFTTYQLHQLERAFEKTQYPDVFTREELAMRLDLSEARVQWFKNRRAKWRKRE
Otp	Otp	Otp	PRD	ptg000024l_1	6617836	fwd	g6912.t1	QKRHRTRFTPAQLQELERSFSKTHYPDIFMREELAMRIGLTESRVQ
gsb-1	gsb	Pax3/7	PRD	ptg000011l_1	6694877	rev	g2208.t1	QRRSRTTFTALQLDELEKAFERTQYPDIYTREELAQRTKLTEARVQVWFSNRRARWRKQL
gsb-2	gsb	Pax3/7	PRD	ptg000011l_1	6792130	rev	g2209.t1	QRRSRTTFTALQLDELEKAFERTQYPDIYTREELAQRTKLTEARIQVWFSNRRARWRKQM
prd	prd	Pax3/7	PRD	ptg000011l_1	7046080	rev	g2224.t1	QRRSRTTFTAEQLEELERAFERTQYPDVYTREELAQRTKLTEARVQVWFSNRRARWRKQM
Pax4/6-1	Pax4/6-1	Pax4/6	PRD	ptg000048l_1	1765692	fwd	g27085.t1	LQRNRTSFTPEQIESLEKEFERTHYPDVFARERLAAKIDLPEARIQVWFSNRRAKWRREE
Pax4/6-2	Pax4/6-2	Pax4/6	PRD	ptg000048l_1	1707326	fwd	g27083.t1	LQRNRTSFTNEQIEALEKEFERTHYPDIFARERLAEKITLPEARIQVWFSNRRAKWRREE
Pax4/6-3-1	Pax4/6-3	Pax4/6	PRD	ptg000070l_1	11189706	rev	g17526.t1	FRRNRTTFNPDQLEVLEEEFEKTHYPCVSTRERLASKTSLSEARVQVWFSNRRAKWRRHQ
Pax4/6-3-2	Pax4/6-3	Pax4/6	PRD	ptg000070l_1	11296425	fwd	g17528.t1	FRRNRTTFSPEQLEVLEEEFEKTHYPCVSTRERLASKTNLSEARVQVWFSNRRAKWRRHQ
Phox	Phox	Phox	PRD	ptg000079l_1	6653143	rev	g22650.t1	QRRIRTTFTSAQLKELERAFQETHYPDIYTREEIAMKTDLTEARVQVWFQNRRAKFRKQE
Pitx	Pitx	Pitx	PRD	ptg000082l_1	4942746	fwd	g15643.t1	QRRQRTHFTSQQLQELEATFSRNRYPDMSTREEIAMWTNLTEARVRVWFKNRRAKYRKVA
Prop	Prop	Prop	PRD	ptg000025l_1	3448959	rev	g8830.t1	RRRHRTTFTQEQLQELEAAFAKSHYPDIYCREELARITK––––––QVWFQNRRAKYRKQE
Prrx	Prrx	Prrx	PRD	ptg000650l_1	541181	fwd	g30246.t1	RRRSRTAFTNAQLEALEKIFERTHYPDAFVREDLAKNVHLSEARVQVWFQNRRAKFRRNE
Rax	Rax	Rax	PRD	ptg000024l_1	6652658	fwd	g6913.t1	HRRNRTTFTTYQLHELERAFEKSHYPDVYSREELAMKVNLPEVRVQVWFQNRRAKWRRQE
Repo	Repo	Repo	PRD	ptg000014l_1	4402081	fwd	g1618.t1	HYRLRTTFTAYQLEELERAFQRAPYPDVFAREELALRLNLSESRVQVWFQNRRAKWRKRE
Shox	Shox	Shox	PRD	ptg000045l_1	7388195	rev	g10858.t1	QRRSRTNFTLEQLNELERLFDETHYPDAFMREELSQRLGLSEARVQVWFQNRRAKCRKHE
Uncx	Uncx	Uncx	PRD	ptg000209l_1	1365938	fwd	g23207.t1	RRRTRTNFNGWQLEELEKAFEASHYPDVFMREALAMRLDLVESRVQVWFQNRRAKWRKKE
Vsx	Vsx	Vsx	PRD	ptg000079l_1	8917683	rev	g22845.t1	LFVYRTIFTSYQLEELEKAFKEAHYPDVYAREMLSLKTDLPEDRIQVWFQNRRAKWRKTE
Prox	Prox	Prox	PROS	ptg000042l_1	721352	fwd	g28320.t1	VHTSTLTPMHLRKAKLMFFYVRYPSSAILKMYFPDIKFNKNNTAQLVKWFSNFREFYYIQMEKYARQAISDGVKNSEEIKVSSDAELIRV
Six1/2	Six1/2	Six1/2	SINE	ptg000002l_1	834390	fwd	g14175.t1	GEETSYCFKEKSRNVLREWYAHNPYPSPREKRELAEATGLTTTQVSNWFKNRRQRDRAAE
Six3/6	Six3/6	Six3/6	SINE	ptg000002l_1	799372	rev	g14172.t1	GEQKTHCFKERTRSLLREWYLQDPYPNPTKKRELAQATGLTPTQVGNWFKNRRQRDRAAA
Six4/5	Six4/5	Six4/5	SINE	ptg000002l_1	896310	fwd	g14182.t1	GQETIYCFKEKSRIALKEFFQTNPYPSPKDKKDLAKETCLTLTQVSNWFKNRRQRSRTQ
Irx1	Irx1	Irx	TALE	ptg000082l_1	1238097	fwd	g15350.t1	NGARRKNVTRDSTTTLKAWLGEHRKNPYPTKGEKIMLAIITKMTLTQVSTWFANARRRLKKEN
Irx2	Irx2	Irx	TALE	ptg000082l_1	1288868	fwd	g15351.t1	NGARRKNATRETTATLKAWLSEHRKNPYPTKGEKIMLAIITKMTLTQVSTWFANARRRLKKEN
Irx3	Irx3	Irx	TALE	ptg000082l_1	1446637	fwd	g15353.t1	NAARRKNATRETTNTLKAWLYEHRKNPYPTKGEKIMLAIITKMTLTQVSTWFANARRRLKKEN
Meis	Meis	Meis	TALE	ptg000003l_1	5707688	rev	g11489.t1	RQKKRGIFPKVATNIMRAWLFQHLTHPYPSEDQKKQLAQDTGLTILQVNNWFINARRRIVQPM
Mkx	Mkx	Mkx	TALE	ptg000079l_1	1942031	fwd	g22328.t1	KERQKRHVLQDMARPLKQWLIRHRGHPYPSKLEKIALALGSQMTLVQVSNWFANARRRLKNTV
Pbx	Pbx	Pbx	TALE	ptg000031l_1	11411671	rev	g4196.t1	KRRKRRNFSKQATEILNEYFYSHLSNPYPSEEAKEELARKCGITVSQVSNWFGNKRIRYKKNI
Pknox	Pknox	Pknox	TALE	ptg000070l_1	11567908	fwd	g17542.t1	KKQKRGVLPKHATSIMKSWLFQHLVHPYPTEDEKRQLATQTNLTLLQVNNWFINARRRILQPM
Tgif	Tgif	Tgif	TALE	ptg000003l_1	13333498	fwd	g12057.t1	SRKRRGNLPKESVRILRMWLYEHRYNAYPSDQEKVLLSKEANLSVLQVCNWFINARRRILPDI
PRD-un	PRD-un	UN	UN	ptg000082l_1	3647282	fwd	g15566.t1	QPRGRTSFSTWQISELESVFRLTHYPDVYLRESLASRLNIEESRVQVWFQNRRAKYRRCR
TALE-un	TALE-un	UN	UN	ptg000105l_1	198746	fwd	g12488.t1	GVRKTLSLPLRAKVVLDSWYESHKDNPFPTRGEKESLSKQSGLTLTQVQTWFANLRRRKLKSC
ZfhxHD1	ZfhxHD1	Zfhx	ZF	ptg000045l_1	148835	fwd	g10200.t1	QKRARTRISDDQLKILRAYFDINNSPSEEQLIEMSEKSGLPLKVIKHWFRNTLFKERQRN
ZfhxHD2	ZfhxHD2	Zfhx	ZF	ptg000045l_1	148836	fwd	g10200.t1	KRANRTRFTDYQIKVLQEFFESNAYPKDDDLEYLSKLLNLSPRVIVVWFQNARQKARKVY
ZfhxHD3	ZfhxHD3	Zfhx	ZF	ptg000045l_1	148837	fwd	g10200.t1	DKRLRTTILPEQLDFLYQKYQIESNPSRKMLENIAREVGLKKRVVQVWFQNTRARERKGQ
ZfhxHD4	ZfhxHD4	Zfhx	ZF	ptg000045l_1	148838	fwd	g10200.t1	GKRFRTQMTTIQLKAMKTIFADYKTPSMAECEMLGREVGLPKRVVQVWFQNARAKEKKAK
